# A benchmarked, high-efficiency prime editing platform for multiplexed dropout screening

**DOI:** 10.1101/2024.03.25.585978

**Authors:** Ann Cirincione, Danny Simpson, Purnima Ravisankar, Sabrina C. Solley, Jun Yan, Mona Singh, Britt Adamson

## Abstract

Prime editing installs precise edits into the genome with minimal unwanted byproducts, but low and variable editing efficiencies have complicated application of the approach to high-throughput functional genomics. Leveraging several recent advances, we assembled a prime editing platform capable of high-efficiency substitution editing across a set of engineered prime editing guide RNAs (epegRNAs) and corresponding target sequences (80% median intended editing). Then, using a custom library of 240,000 epegRNAs targeting >17,000 codons with 175 different substitution types, we benchmarked our platform for functional interrogation of small substitution variants (1-3 nucleotides) targeted to essential genes. Resulting data identified negative growth phenotypes for nonsense mutations targeted to ∼8,000 codons, and comparing those phenotypes to results from controls demonstrated high specificity. We also observed phenotypes for synonymous mutations that disrupted splice site motifs at 3′ exon boundaries. Altogether, we establish and benchmark a high-throughput prime editing approach for functional characterization of genetic variants with simple readouts from multiplexed experiments.
