## Supplemental Table 4 for "A benchmarked, high-efficiency prime editing platform for multiplexed dropout screening"

### Sheet: Model coefficients
Multilinear model using stop epegRNAs targeting loci where phenotypes were induced
Term	Estimate	Std. Error	t-value	Pr(>|t|)
Intercept	-1.635	0.009	-177.08	< 2e-16
RTT_length	-2.944	0.086	-34.194	< 2e-16
RTT2	2.59	0.087	29.722	< 2e-16
minPosition	0.319	0.028	11.425	< 2e-16
minPosition2	-0.015	0.028	-0.536	0.592
editEncoding	0.313	0.013	24.555	< 2e-16
cut_pct	0.143	0.01	14.838	< 2e-16
PBS_length	0.104	0.009	11.271	< 2e-16
orientEncoding	0.103	0.009	10.842	< 2e-16
stopEncoding	0.097	0.01	9.911	< 2e-16
startEncoding	0.093	0.012	7.634	2.29e-14
edit_length	-0.028	0.011	-2.625	0.00866
Adjusted R-squared	0.094
F-statistic	445.5
p-value	<2.2e-16

### Sheet: Model Encodings
Stop codon encodings			Last exon encodings			Protospacer orientation encodings
Stop codon	Encoding		Edit in last exon	Encoding		Orientation	Encoding
TAA	-1.467		No	-1.634		Sense	-1.541
TAG	-1.651		Yes	-1.653		Antisense	-1.752
TGA	-2.013
Start codon encodings			Edit type encodings
Start codon	Encoding		Edit	Encoding
CGT	-2.47969		ACG>TTA	-2.90621
CCC	-2.28845		CGT>TTA	-2.85386
CGC	-2.22695		CCG>TTA	-2.56454
CGA	-2.14664		ACG>CTA	-2.5526
TGC	-2.04052		GGG>TTA	-2.54467
ACG	-2.03367		ACT>TAG	-2.49724
GGA	-2.03059		CCC>TTA	-2.47567
CAG	-1.96048		AC>CA	-2.45007
GAG	-1.88816		GCG>TTA	-2.38152
CTA	-1.8838		CGC>TTA	-2.35877
AGG	-1.88347		GCG>CTA	-2.35318
CCT	-1.86793		AAT>TTA	-2.30009
GAC	-1.85719		CGG>TTA	-2.29292
TCC	-1.83264		CAG>TTA	-2.27284
CGG	-1.82256		G>A	-2.2522
TAC	-1.78971		TGT>CTA	-2.18214
GAA	-1.73177		GC>TG	-2.12093
ACA	-1.72227		CT>TG	-2.11913
CCG	-1.68397		GG>TT	-2.09732
AAC	-1.66842		C>G	-2.07941
CAA	-1.63938		GGG>CTA	-2.04551
AAG	-1.63419		AAT>CTA	-2.02087
CAT	-1.60969		AGG>TTA	-2.0142
CCA	-1.60848		G>T	-1.99987
TTG	-1.52325		TAG>CTA	-1.9759
CTC	-1.51453		GC>CA	-1.96297
CTG	-1.50573		CAC>TTA	-1.93311
GGC	-1.50359		CG>TA	-1.92656
CAC	-1.46262		ACT>TAA	-1.92459
GAT	-1.43066		GG>CT	-1.91561
TGT	-1.40446		ACG>TAA	-1.89618
TCG	-1.39809		GC>TT	-1.87245
GGT	-1.37459		CGC>TAA	-1.84
TAT	-1.37216		T>G	-1.83345
ACC	-1.36943		TGC>CTA	-1.8219
GGG	-1.35384		TCG>CTA	-1.79809
TCA	-1.35037		CA>TT	-1.79522
ATT	-1.32139		GT>CA	-1.78907
GTG	-1.31643		G>C	-1.76241
GTA	-1.30304		C>T	-1.76226
TTC	-1.2934		AG>TT	-1.75839
TCT	-1.28782		GGT>TAG	-1.74482
GCT	-1.27812		AGG>CTA	-1.7041
ATC	-1.26957		GA>TT	-1.704
AAA	-1.23861		AG>CT	-1.70136
TTA	-1.23808		AGG>TAA	-1.69161
ACT	-1.22727		GAT>TTA	-1.68889
GCC	-1.19567		GAG>TTA	-1.68565
CTT	-1.16205		CC>AG	-1.68368
GCG	-1.07993		CCC>TAG	-1.66766
GTT	-1.01505		GGC>TAG	-1.6531
AGA	-1.00987		GC>AA	-1.63881
GCA	-0.986632		AC>TG	-1.62336
GTC	-0.981604		GG>CA	-1.61392
AGC	-0.957918		CGG>TAA	-1.61084
AAT	-0.761472		GA>CT	-1.5981
TTT	-0.719331		AG>TA	-1.59527
AGT	-0.586714		GAG>CTA	-1.56991
ATA	-0.33114		ACA>TAG	-1.55579
			GG>TA	-1.525
			C>A	-1.51263
			AT>CA	-1.49947
			A>T	-1.49016
			GTG>TAA	-1.48836
			GCC>TTA	-1.48456
			GCT>TTA	-1.45663
			GCT>TAA	-1.45236
			GGT>CTA	-1.42989
			GGC>TAA	-1.42685
			AG>CA	-1.42512
			GTA>TAG	-1.41491
			TGG>CTA	-1.41135
			GT>TA	-1.40825
			CTG>TAA	-1.39113
			GGT>TTA	-1.38864
			GAT>CTA	-1.38358
			AAC>TTA	-1.35719
			GT>TG	-1.35083
			GGC>TTA	-1.33198
			T>A	-1.32951
			AAC>CTA	-1.32908
			GC>TA	-1.31849
			GCC>CTA	-1.3102
			GTC>TAG	-1.3087
			CA>TG	-1.30747
			A>C	-1.3058
			AA>TT	-1.30504
			AAG>TTA	-1.30146
			GGC>CTA	-1.29366
			AC>TA	-1.27768
			GT>AG	-1.2655
			AAG>CTA	-1.26386
			GGT>TAA	-1.2611
			GCT>TAG	-1.24821
			TA>CT	-1.23013
			GGG>TAA	-1.22785
			CTT>TAG	-1.22232
			CCC>TAA	-1.20782
			TG>CA	-1.1851
			CCT>TTA	-1.18085
			AC>CT	-1.1693
			ACC>TAA	-1.16784
			CG>TT	-1.15917
			GA>TG	-1.14161
			TC>CA	-1.13784
			TAC>CTA	-1.13364
			GTT>TAG	-1.12475
			CG>AA	-1.10819
			TCC>CTA	-1.08742
			CGA>TAG	-1.08665
			CTA>TAG	-1.08374
			CT>TA	-1.07761
			AC>TT	-1.01034
			GGA>TAG	-1.00099
			CT>AG	-0.994286
			AGT>CTA	-0.990444
			GCA>TAG	-0.973114
			CCT>TAG	-0.962223
			CTC>TAG	-0.946193
			ATC>TAA	-0.944235
			GCT>CTA	-0.935943
			GAC>TTA	-0.925976
			AGT>TTA	-0.919065
			GC>CT	-0.91623
			GCC>TAA	-0.908875
			TG>CT	-0.901406
			TG>AA	-0.899255
			CGT>TAG	-0.894791
			ACC>TAG	-0.883488
			CC>TA	-0.876304
			ACC>TTA	-0.847512
			AGC>CTA	-0.840913
			GC>AG	-0.833886
			AA>CT	-0.8336
			ATC>TAG	-0.82293
			GAC>CTA	-0.815715
			CC>TG	-0.811428
			GTC>TAA	-0.808924
			TC>AG	-0.808617
			TT>CA	-0.800841
			CA>AG	-0.79345
			GTT>TAA	-0.786629
			CC>AA	-0.777795
			AA>TG	-0.775977
			GCG>TAA	-0.773584
			CCA>TAG	-0.772211
			ATT>TAG	-0.766589
			AGC>TAA	-0.708754
			ACC>CTA	-0.695054
			CTC>TAA	-0.677439
			CGC>TAG	-0.673301
			AGT>TAA	-0.671022
			AGT>TAG	-0.669811
			GT>AA	-0.667408
			AGC>TAG	-0.663778
			CT>AA	-0.65044
			GCC>TAG	-0.638614
			AGA>TAG	-0.625024
			ACT>CTA	-0.622594
			AT>TG	-0.609213
			TAT>CTA	-0.603423
			AT>TA	-0.509629
			CTT>TAA	-0.507163
			TC>AA	-0.492868
			AGC>TTA	-0.461222
			TCT>CTA	-0.457288
			TA>AG	-0.45689
			ATT>TAA	-0.438668
			CCG>TAA	-0.397154
			TT>AA	-0.358109
			ATA>TAG	-0.351118
			TT>AG	-0.313589
			CGT>TAA	-0.183019
			ACT>TTA	-0.160844
